# A Human Tumor-Immune Organoid Model of Glioblastoma

**DOI:** 10.1101/2025.06.16.660009

**Authors:** Shivani Baisiwala, Elisa Fazzari, Matthew X Li, Antoni Martija, Daria J Azizad, Lu Sun, Gilbert Herrera, Trinh Phan, Amber Monteleone, David A Nathanson, Anthony Wang, Won Kim, Richard G Everson, Kunal S Patel, Linda M Liau, Robert M Prins, Aparna Bhaduri

**Affiliations:** Department of Neurosurgery, UCLA Health, Los Angeles, CA, USA; Department of Biological Chemistry, David Geffen School of Medicine, University of California, Los Angeles, CA, USA; Department of Molecular and Medical Pharmacology, University of California, Los Angeles, CA, USA

## Abstract

A major obstacle to identifying effective therapies for the aggressive brain tumor glioblastoma is the lack of human-specific, immunocompetent models that reflect the human tumor microenvironment. To address this, we developed the immune-Human Organoid Tumor Transplantation (iHOTT) model. This is an autologous co-culture platform that integrates patient-derived tumor cells and matched peripheral blood mononuclear cells (PBMCs) within human cortical organoids, enabling the study of the patient-specific immune response to the tumor and tumor-immune interactions. This platform preserves tumor and immune populations, immune signaling, and cell-cell interactions observed in patient tumors. Treatment of iHOTT with pembrolizumab, a checkpoint inhibitor, mirrored cell type shifts and cell interactions observed in patients. TCR sequencing further revealed pembrolizumab-driven expansion of stem-like CD4-T-cell clonotypes exhibiting patient-specific repertoires. These findings establish iHOTT as a physiologically relevant platform for exploring autologous tumor–immune interactions and underscore the critical need for antigen-targeted strategies to enhance immunotherapy in glioblastoma.
