## Supplementary Tables for "A Human Tumor-Immune Organoid Model of Glioblastoma"

### Sheet: Cell Types
Category	Grouped Annotation	Subtypes Included
Tumor	Neuron	Neuron
Tumor	RG	RG, oRG
Tumor	NPC	NPC
Tumor	OPC	OPC
Tumor	Undefined Progenitor	Undefined Progenitor
Tumor	Astrocyte	Astrocyte
Tumor	Oligodendrocyte	Oligodendrocyte
Tumor	Microglia	Tumor Microglia
Tumor	Mesenchymal	Vascular, Mixed Vascular, Mesenchymal
Tumor	Cycling	Cycling
Tumor	Transition State	Transition State
Immune	Myeloid	CD14 Monocyte, CD16 Monocyte, Microglia, Macrophages
Immune	DC	cDC1, cDC2, pDC
Immune	NK	NK, NK CD56bright, NK Proliferating
Immune	CD4 T cell	CD4 Naive, CD4 TCM, CD4 TEM, CD4 CTL, CD4 Proliferating, Treg
Immune	CD8 T cell	CD8 Naive, CD8 TCM, CD8 TEM, CD8 Proliferating
Immune	Other T cell	gdT, dnT, MAIT
Immune	ILC	ILC
Immune	B cell	B naive, B memory, B intermediate, Plasmablast
Immune	Hematopoietic	HSPC, Eryth, Platelet

### Sheet: Patient Sample Info
Patient ID	Same Patient	Analysis Group	Pathology	WHO Grade	Primary vs Recurrent	Recurrence Number	IDH	MGMT methylation	EGFR Amp	1p-19q Codel	Days between aPD1 and Surgery	Number of Recurrences Treated with aPD1	scRNAseq Available	TCRseq Available
LB5239		aPD1	Glioblastoma	IV	Recurrent	2nd	WT	Methylated	Amplified	Negative	14	1	Yes	Yes
LB4894		aPD1	Glioblastoma	IV	Recurrent	1st	Mut	Unmethylated	WT	--	19	1	Yes	Yes
LB4812		aPD1	Glioblastoma	IV	Recurrent	1st	WT	Unmethylated	--	Negative	17	1	Yes	Yes
LB4758		aPD1	Glioblastoma	IV	Recurrent	1st	WT	Methylated	WT	Negative	11	1	Yes	Yes
LB4628		aPD1	Glioblastoma	IV	Recurrent	2nd	WT	Methylated	--	--	14	1	Yes	No
LB4477		aPD1	Glioblastoma	IV	Recurrent	1st	WT	Unmethylated	WT	--	11	1	Yes	Yes
LB4416		aPD1	Glioblastoma	IV	Recurrent	1st	WT	Unmethylated	Amplified	--	11	1	Yes	Yes
LB4369		aPD1	Glioblastoma	IV	Recurrent	1st	WT	Methylated	Amplified	--	10	1	Yes	Yes
LB4285		aPD1	Glioblastoma	IV	Recurrent	1st	WT	Unmethylated	WT	--	11	1	Yes	Yes
LB4255		aPD1	Glioblastoma	IV	Recurrent	1st	WT	Unmethylated	Amplified	Negative	9	1	Yes	Yes
LB4117		aPD1	Glioblastoma	IV	Recurrent	2nd	WT	Unmethylated	Amplified	Negative	18	2	Yes	Yes
LB4112	*	aPD1	Glioblastoma	IV	Recurrent	2nd	WT	Unmethylated	Amplified	--	11	2	Yes	Yes
LB4075		aPD1	Glioblastoma	IV	Recurrent	1st	WT	Methylated	Amplified	--	34	1	Yes	No
LB4025		aPD1	Glioblastoma	IV	Recurrent	5th	Mut	Methylated	WT	Negative	22	3	Yes	No
LB4024		aPD1	Glioblastoma	IV	Recurrent	3rd	WT	Unmethylated	WT	--	22	1	Yes	No
LB4021	*	aPD1	Glioblastoma	IV	Recurrent	3rd	WT	Unmethylated	Amplified	Negative	10	2	Yes	Yes
LB4006		aPD1	Glioblastoma	IV	Recurrent	1st	WT	Unmethylated	Amplified	--	11	1	Yes	No
LB4003	*	aPD1	Glioblastoma	IV	Recurrent	1st	WT	Unmethylated	Amplified	--	14	1	Yes	No
LB3944		aPD1	Glioblastoma	IV	Recurrent	2nd	WT	Unmethylated	Amplified	--	13	1	Yes	No
LB3914	*	aPD1	Glioblastoma	IV	Recurrent	2nd	WT	Unmethylated	Amplified	Negative	11	1	Yes	Yes
LB3872		aPD1	Glioblastoma	IV	Recurrent	1st	WT	Methylated	Amplified	--	18	1	Yes	No
LB3864		aPD1	Glioblastoma	IV	Recurrent	1st	WT	Unmethylated	Amplified	--	11	1	Yes	No
LB3853		aPD1	Glioblastoma	IV	Recurrent	2nd	WT	Methylated	Amplified	--	12	1	Yes	No
LB3667		aPD1	Glioblastoma	IV	Recurrent	2nd	WT	Methylated	Amplified	--	20	2	Yes	No
LB5108		Untreated	Glioblastoma	IV	Recurrent	1st	WT	Unmethylated	Amplified	--			Yes	Yes
LB4878		Untreated	Glioblastoma	IV	Recurrent	1st	WT	Unmethylated	Amplified	--			Yes	Yes
LB4757		Untreated	Glioblastoma	IV	Recurrent	1st	Mut	Methylated	--	--			Yes	Yes
LB4697		Untreated	Glioblastoma	IV	Recurrent	1st	WT	Methylated	WT	Negative			Yes	Yes
LB4581		Untreated	Glioblastoma	IV	Recurrent	1st	WT	Unmethylated	--	--			Yes	Yes
LB4429		Untreated	Glioblastoma	IV	Recurrent	1st	WT	Unmethylated	Amplified	--			Yes	Yes
LB4251		Untreated	Glioblastoma	IV	Recurrent	1st	WT	Unmethylated	Amplified	--			Yes	Yes
LB4177		Untreated	Glioblastoma	IV	Recurrent	1st	Mut	Unmethylated	WT	Negative			Yes	Yes
LB4143		Untreated	Glioblastoma	IV	Recurrent	1st	WT	Methylated	Amplified	--			Yes	Yes
LB4102		Untreated	Glioblastoma	IV	Recurrent	1st	Mut	Unmethylated	Amplified	Negative			Yes	Yes
LB4101		Untreated	Glioblastoma	IV	Recurrent	2nd	WT	Unmethylated	Amplified	Negative			Yes	Yes
LB4059		Untreated	Glioblastoma	IV	Recurrent	1st	WT	Unmethylated	Amplified	--			Yes	No
LB3964		Untreated	Glioblastoma	IV	Recurrent	4th	Mut	Unmethylated	--	Negative			Yes	No
LB3958		Untreated	Glioblastoma	IV	Recurrent	1st	Mut	Methylated	WT	--			Yes	No
LB3871		Untreated	Glioblastoma	IV	Recurrent	1st	WT	Unmethylated	Amplified	--			Yes	No
LB3869		Untreated	Glioblastoma	IV	Recurrent	3rd	WT	Unmethylated	WT	--			Yes	No
LB3579		Untreated	Glioblastoma	IV	Recurrent	1st	WT	--	Amplified	--			Yes	No
LB3018		Untreated	Glioblastoma	IV	Recurrent	3rd	WT	Unmethylated	--	--			Yes	No
SB001		iHOTT	Glioblastoma	IV	Primary	--	WT	Unmethylated	Amplified	Negative			Yes	No
SB002		iHOTT	Glioblastoma	IV	Primary	--	WT	Unmethylated	Amplified	--			Yes	No
LB5625		iHOTT	Glioblastoma	IV	Recurrent	1st	WT	Unmethylated	WT	--			Yes	No
LB5626		iHOTT	Glioblastoma	IV	Recurrent	3rd	WT	Methylated	Amplified	Negative			Yes	No
LB5635		iHOTT	Glioblastoma	IV	Recurrent	1st	WT	Methylated	--	--			Yes	No
LB5688		iHOTT	Glioblastoma	IV	Primary	--	WT	Methylated	Amplified	--			Yes	Yes
LB5696		iHOTT	Glioblastoma	IV	Recurrent	1st	WT	Unmethylated	WT	Negative			Yes	Yes
LB5701		iHOTT	Glioblastoma	IV	Primary	--	WT	Unmethylated	WT	--			Yes	Yes
